# Barcoding and demultiplexing Oxford Nanopore native RNA sequencing reads with deep residual learning

**DOI:** 10.1101/864322

**Authors:** Martin A. Smith, Tansel Ersavas, James M. Ferguson, Huanle Liu, Morghan C Lucas, Oguzhan Begik, Lilly Bojarski, Kirston Barton, Eva Maria Novoa

## Abstract

Nanopore sequencing has enabled sequencing of native RNA molecules without conversion to cDNA, thus opening the gates to a new era for the unbiased study of RNA biology. However, a formal barcoding protocol for direct sequencing of native RNA molecules is currently lacking, limiting the efficient processing of multiple samples in the same flowcell. A major limitation for the development of barcoding protocols for direct RNA sequencing is the error rate introduced during the base-calling process, especially towards the 5’ and 3’ ends of reads, which complicates sequence-based barcode demultiplexing. Here, we propose a novel strategy to barcode and demultiplex direct RNA sequencing nanopore data, which does not rely on base-calling or additional library preparation steps. Specifically, custom DNA oligonucleotides are ligated to RNA transcripts during library preparation. Then, raw current signal corresponding to the DNA barcode is extracted and transformed into an array of pixels, which is used to determine the underlying barcode using a deep convolutional neural network classifier. Our method, *DeePlexiCon*, implements a 20-layer residual neural network model that can demultiplex 93% of the reads with 95.1% specificity, or 60% of reads with 99.9% specificity. The availability of an efficient and simple barcoding strategy for native RNA sequencing will enhance the use of direct RNA sequencing by making it more cost-effective to the entire community. Moreover, it will facilitate the applicability of direct RNA sequencing to samples where the RNA amounts are limited, such as patient-derived samples.
