## Supplementary material for "Barcoding and demultiplexing Oxford Nanopore native RNA sequencing reads with deep residual learning": TableS1_barcode_detailed_description.xlsx

### Sheet: Sheet1
Reaction	Sequin	Curlcake	Barcode sequence	OligoA	OligoB
1	R2-63-3	CC1 (2244bp)	GGCTTCTTCTTGCTCTTAGG	5'-/5Phos/GGCTTCTTCTTGCTCTTAGGTAGTAGGTTC-3'	5’-GAGGCGAGCGGTCAATTTTCCTAAGAGCAAGAAGAAGCCTTTTTTTTTT-3’
2	R1-81-2	CC2 (2459bp)	GTGATTCTCGTCTTTCTGCG	5'-/5Phos/GTGATTCTCGTCTTTCTGCGTAGTAGGTTC-3'	5’-GAGGCGAGCGGTCAATTTTCGCAGAAAGACGAGAATCACTTTTTTTTTT-3’
3	R1-103-1	CC3 (2595bp)	GTACTTTTCTCTTTGCGCGG	5'-/5Phos/GTACTTTTCTCTTTGCGCGGTAGTAGGTTC-3'	5’-GAGGCGAGCGGTCAATTTTCCGCGCAAAGAGAAAAGTACTTTTTTTTTT-3’
4	R2-117-1	CC4 (2709bp)	GGTCTTCGCTCGGTCTTATT	5'-/5Phos/GGTCTTCGCTCGGTCTTATTTAGTAGGTTC-3'	5’-GAGGCGAGCGGTCAATTTTAATAAGACCGAGCGAAGACCTTTTTTTTTT-3’
