## Supplementary material for "Barcoding and demultiplexing Oxford Nanopore native RNA sequencing reads with deep residual learning": TableS2_sequencing_stats.xlsx

### Sheet: Sheet1
	Base Caller	Base-called reads	Total mapped reads (including ENO2 spike-in)	Mapped reads to barcoded RNAs (sequins and CCs. MQ=60)	Device type	Flowcell type	Flowcell ID	Sequencing kit	Sample frequency	Bream version	Protocols version	Distribution version	version
rep1	guppy 3.1.5	1000403	36762	33034	MinION	flo-min107	FAH30963	sqk-rna001	3012	1.10.11.1	1.10.16	NA	1.10.16
rep2	guppy 3.1.5	688261	441447	425145	MinION	flo-min106	FAK26690	sqk-rna001	3012	NA	1.15.10.12	NA	1.15.1
rep3	guppy 3.2.4	586820	547607	124734	GridION	flo-min106	FAK77749	sqk-rna002	3012	4.1.8	4.1.8	19.06.8	3.4.5
rep4	guppy 3.2.4	163576	62889	61007	MinION	flo-min106	FAL18505	sqk-rna002	3012	4.1.9	4.1.9	19.06.8	3.4.8
rep5	guppy 3.2.4	160455	143491	139674	MinION	flo-min106	FAL15860	sqk-rna002	3012	4.1.9	4.1.9	19.06.8	3.4.8
