## Supplementary material for "Barcoding and demultiplexing Oxford Nanopore native RNA sequencing reads with deep residual learning": TableS3_CC and Sequin Qubit and Nanodrop.xlsx

### Sheet: Sheet1
Construct	Qubit (ng/ul)	Nanodrop (ng/ul)	260/280	260/230
Curlcake 1	372	446	2.10	2.79
Curlcake 2	328	426	2.09	2.31
Curlcake 3	302	331	2.17	2.49
Curlcake 4	304	495	2.13	2.46
Sequin 1	16.4	56.32	2.40	2.53
Sequin 2	182.0	166.48	2.07	2.11
Sequin 3	71.6	65.12	2.07	1.70
Sequin 4	32.8	80.32	2.24	2.54
