## Supplementary material for "Barcoding and demultiplexing Oxford Nanopore native RNA sequencing reads with deep residual learning": TableS4_IVT_products_fasta.xlsx

### Sheet: Sheet1
		Reference transcripts	Sequence	length
	Sequins	R2_117	AAAATTACGAGTCAATGAGAATCGATCAGGAGGAAAGGGCCTTCCCAGTACATGGCTCATCATGATTAAATTGTATAATATTACATTAATGTGCTCGGGTTGCTACATCCCAATAATGCCATATAACTAGTCGCCGTTCCGCACTTTAACTTTTGCTTCTACTATAAAGCCATTTGAGACTCCATCTTTACGTCACGTTATGACGGCGTCCATTACTTGCTTTGGGTGAACCGCGCGATTCTGTCACTTCAACTTTATGCGAGTCGCACCTTGTCACTTATGCCGTACTTTTAGTCGTTTCGCCTATCAGAAAGGGGTATTTGTGCATAACCTTATGTTCTTGTCGCTGATGCACTACTTAGATTTACGCCTGACGAGGGGGTATAAAACAGATTTTAA…	1039
		R2_63	TGCAGTAGGATACGAATCGTTAAACATACTCGTCCAAAACATATCTAACCAAACATCAATGCCTGGTATCTGTAAAACGGATATTGCATAGTTCTGGCTGTTCATTATTTGTCATGATTCGCAAGAACTACCTCATGAAACTCCGCGGCGATAGTTTTAAATTACAGTCTACTGCTGAGAGGATATTTTCATCATGCCCCGGGCGGGGGTCATTTAATGCGCTCGGGCCTGCTGTATTATCCTCGAATATATGCGATGTATTAAGGTTAAAGAGGGACAAAAACTATCATAAATTAGTATAATTTGGTCAGCGTGCATTTCAGTATTTGAATACATTACTAATTTTCTAAAATAACTGTATGCGTCAACGAACTGTCATGGATGTGCTGTCCCCTATTG…	712
		R1_103	CACCTCTGCGCAAAGGCGCGGGTACTGAAAAACATAGGGTCTCATATATCTTGTAGTTGTTCGTGTATGATATTATTATGATTTTTTATACACATCTTCTAGATTTTTGTAACAGAGATCCATGAGAGAAATATACTAGGTCCACATAATTCTGAGCGAGACTACATGGGCATCCGACGAGCCACAATAGAGACATCAGGCTCGCTGGGCTCCCCCGTCCGCCACCCTTCAACGAGGACCGGACTTGCTGGATCGCACCCCTCCTTGTATTTCCCGCCGTAGTAAGCCCGATGTTCCATGGCCTCAAGCTCTTCCATCGTGGCCCCCGCCTTCCACTAGGAGAGAAGCCGATTCAAGAACCCGACGAGGTCGTGTGCCTGACGACGAACACATTCGAGA…	1754
		R1_81	GCAGGTCTGCACGGATACGGCGGGGACGTAGGGGTATACGCGGCCTTGGCCCCGCCAAGGCCTTCGTCCATTCCGCGGCCCCCTGGCGTGTTGCCCGAGGCTCCCCAGCTAGCACACCGGGGGTCGCCCTTGCCGAGGCTAGGTGTGCACCAGAGCTGTGATTCGTGAGTGCGATGCCGCCGGGGCGGACTTGCGTCAGCGGATTCACACATCTCGCCGTTGCGGGTCGGAACCACGTTCGAATAGCAGGGAACTGGCCTTGGGACACATGGACATTCGCCAGACCGACTGGGTTGCGTGTTAGTGCGGTCCCTGGCCGGAAAGGTTTGGGGACACACAGTGGGCGCTCTAAGTTTGCAGCTCGCTGTGAGGAGCATCGTGGCCTCCGTGCAACGGGAG…	1651
	Curlcakes	CC1 (cc6m_2244_T7_ecorv)	ATCATAATTAATACGACTCACTATAGGGAGATCCGGCTGTGGAAGTCGATGAATCAAAAACCTTGGACCCTATCTCACAACGAACGAGTAATCCTGCGTGGGACTACAAAGTCGTTTTCGTGGACCAGGCCTCGACCTCCCAAGCATATGGGGACGTCGCTCAAATCCACAGTAGACTATCTATTAACTAATTGTGGATCGATGCTGACGCTACCCAGGTCTAGTTCGAGCCAATAATGTGCTACGTCGCGAAAGCCAAACAACGCTAACACCCTATCGTTCATTTGATACGTAACATCAATCACCTTGCAACTAGCTCGAACGGTATGGTTCAACGAGGGTGTTAGGCAGCGAACAACCCAGAGCGTTTATCATACCATATGCTCAACATACTTCCAG…	2244
		CC2 (cc6m_2459_T7_ecorv)	ATCATAATTAATACGACTCACTATAGGGAGACAGAAGCGGATTATGGGGGCGCCATTATCGCGCGCGTGCTACCCTGAATGATACAGAGCGTGTGTCCACGTCGAGCTGTTGCGTAAGTCGTCAGCATACGTCCCTTGGACCGTGCATATTCCTCAGTCACTACTTTCTAGACTCAATATCTTTCGATGCTCCCGTCGATCAAGTAACTCGCTGTCTCGCTCTGTGAGAGCAATAGCGCCTCGAGCTAAATGCCGACGCAAGGGGAATCATAGGAAAAGCCAGCAAAGCCCCTAAAAAAACGAGCATGGCTGTCATCGCTTGGGAGATTCGGGACTTAACAACGTCAGGCTAAGGGTAAAGGTTGGCCGTGTTAACCAGTTGCTCGGTCATGTCTCCGC…	2459
		CC3 (cc6m_2595_T7_ecorv)	ATCATAATTAATACGACTCACTATAGGGAGACGCAGAGTTAGTGGCGCTGGCATGTGGTAACCAAAACGGTCGTGATGATGCGTTCTCTTCCGAATTTGTCCTCATACAGAGGGAGCTAACCTTATTTCCAGTCTTAAGCGAGACTCGCAAGAAGGCATCGTTGCACACTAGATTGATTCAATGCAAAAGCAGACGAAAGGATAAGAGTGTCTTTCTATATTGCATCATGCCGTCTTCGAATGATCGGCTAATCTACACATAGCCGGCCGCGCCAGTTGTCTCTCTGCCAAACGATTATGTAGGGCTCTCGGCAGGATCACTTATCTGAGACGCGAAGTTCCATAATTTTAGGATTCGACGCAATTGGTACGCACGGGGTTTTGAATGTAACTGTCCGG…	2595
		CC4 (cc6m_2709_T7_ecorv)	ATCATAATTAATACGACTCACTATAGGGAGACCGAGACTCTCGCCCCTCGAAGCGATCCACCCCGCATCCTAAACCCAGTCAAACTCCTGGACCGCGCTCCCTTGAGACTAGGCGATGCTCCCTCGCCGTGGTGTTTTCTCTAGCGGTATAGCGCTTCTGTCTTCCTATGGGCCGACTAGAATGACTGTCATCACTGGCATGGCATCAAGGGCCAACCTGCGTGGTCTGATTAGCTTGGTTAGGGGCTTGCCGATGTATTTAGCGCGCGTTTCGAAACAGCGGTTTCAACATTGGCCATAGCTACCTACGAATCCCTACGATTGATACACGGTCGGGACAAATGATCCGACCAAGGTGCCTCACTGGTGGGAAGTCTAGATTCATCCGTGGGACATCGG…	2709
