## Supplementary material for "Barcoding and demultiplexing Oxford Nanopore native RNA sequencing reads with deep residual learning": TableS5_software_versions.xlsx

### Sheet: Sheet1
Table S5. Softwares and versions used to build DeePlexicon
System/Package	Version	Reference
Python	3.7.3	Python Software Foundation. Python Language Reference, version 3.7.3. Available at http://www.python.org
Pip	19.1.1	Python Software Foundation, Python Package Index (PyPI) Package Installer for Python. https://pypi.org/project/pip/
Tensorflow	1.13.1	Martín Abadi, Paul Barham, Jianmin Chen, Zhifeng Chen, Andy Davis, Jeffrey Dean, Matthieu Devin, Sanjay Ghemawat, Geoffrey Irving, Michael Isard, Manjunath Kudlur, Josh Levenberg, Rajat Monga, Sherry Moore, Derek Gordon Murray, Benoit Steiner, Paul A. Tucker, Vijay Vasudevan, Pete Warden, Martin Wicke, Yuan Yu, Xiaoqiang Zhang: TensorFlow: A system for large-scale machine learning. Available at: …
Keras	2.2.4	Keras: The Python Deep Learning Library. Chollet, F.. https://keras.io. *
Numpy	1.16.4	NumPy, the fundamental package for array computing with Python. https://pypi.org/project/numpy/
Matplotlib	3.1.0	MatPlotLib, Python Plotting Package, https://pypi.org/project/matplotlib/
Pandas	0.25.0	Wes McKinney. Data Structures for Statistical Computing in Python, Proceedings of the 9th Python in Science Conference, 51-56 (2010) , http://conference.scipy.org/proceedings/scipy2010/mckinney.html
PyTs	0.8.0	Johann Faouzi, pyts: a Python package for time series transformation and classification https://github.com/johannfaouzi/pyts **
Scikit-learn	0.21.2	Scikit-learn: Machine Learning in Python, Pedregosa et al., JMLR 12, pp. 2825-2830, 2011, http://jmlr.csail.mit.edu/papers/v12/pedregosa11a.html ***
Seaborn	0.9.0	mwaskom/seaborn: v0.9.0 (July 2018) Michael Waskom; Olga Botvinnik; Drew O'Kane; Paul Hobson; Joel Ostblom; Saulius Lukauskas; David C Gemperline; Tom Augspurger; Yaroslav Halchenko; John B. Cole; Jordi Warmenhoven; Julian de Ruiter; Cameron Pye; Stephan Hoyer; Jake Vanderplas; Santi Villalba; Gero Kunter; Eric Quintero; Pete Bachant; Marcel Martin; Kyle Meyer; Alistair Miles; Yoav Ram; Thomas Br…
PyCM	2.4	Haghighi, S., Jasemi, M., Hessabi, S. and Zolanvari, A. (2018). PyCM: Multiclass confusion matrix library in Python. Journal of Open Source Software, 3(25), p.729. Available at: https://www.pycm.ir
